# Insights into the conservation and diversification of the molecular functions of YTHDF proteins

**DOI:** 10.1101/2022.10.19.512826

**Authors:** Daniel Flores-Téllez, Mathias Due Tankmar, Sören von Bülow, Junyu Chen, Kresten Lindorff-Larsen, Peter Brodersen, Laura Arribas-Hernández

**Affiliations:** University of Copenhagen, Biology Department. Ole Maaløes Vej 5, 2200 Copenhagen N, Denmark; Universidad Francisco de Vitoria, Facultad de Ciencias Experimentales. Ctra. Pozuelo-Majadahonda km 1800, 28223 Pozuelo de Alarcón (Madrid), Spain

**Author notes:** Corresponding authors (P.B.) and (L.A.-H.). The authors declare that they have no conflict of interest.

## Abstract

YT521-B homology (YTH) domain proteins act as readers of *N6*-methyladenosine (m^6^A) in mRNA. Members of the YTHDF clade determine properties of m^6^A-containing mRNAs in the cytoplasm. Vertebrates encode three YTHDF proteins whose possible functional specialization is debated. In land plants, the YTHDF clade has expanded from one member in basal lineages to eleven so-called EVOLUTIONARILY CONSERVED C-TERMINAL REGION1-11 (ECT1-11) proteins in *Arabidopsis thaliana*, named after the conserved YTH domain placed behind a long N-terminal intrinsically disordered region (IDR). *ECT2*, *ECT3* and *ECT4* show genetic redundancy in stimulation of primed stem cell division, but the origin and implications of YTHDF expansion in higher plants are unknown, as it is unclear whether it involves acquisition of fundamentally different molecular properties, in particular of their divergent IDRs. Here, we use functional complementation of *ect2*/*ect3*/*ect4* mutants to test whether different YTHDF proteins can perform the same function when similarly expressed in leaf primordia. We show that stimulation of primordial cell division relies on an ancestral molecular function of the m^6^A-YTHDF axis in land plants that is present in bryophytes and is conserved over YTHDF diversification, as it appears in all major clades of YTHDF proteins in flowering plants. Importantly, although our results indicate that the YTH domains of all arabidopsis ECT proteins have m^6^A-binding capacity, lineage-specific neo-functionalization of ECT1, ECT9 and ECT11 happened after late duplication events, and involves altered properties of both the YTH domains, and, especially, of the IDRs. We also identify two biophysical properties recurrent in IDRs of YTHDF proteins able to complement *ect2 ect3 ect4* mutants, a clear phase separation propensity and a charge distribution that creates electric dipoles. Human and fly YTHDFs do not have IDRs with this combination of properties and cannot replace ECT2/3/4 function in arabidopsis, perhaps suggesting different molecular activities of YTHDF proteins between major taxa.

**Author Summary:** Regulation of gene expression is essential to life. It ensures correct balancing of cellular activities and the controlled proliferation and differentiation necessary for the development of multicellular organisms. Methylation of adenosines in mRNA (m^6^A) contributes to genetic control, and absence of m^6^A impairs embryo development in plants and vertebrates. m^6^A-dependent regulation can be exerted by a group of cytoplasmic proteins called YTHDFs. Higher plants have many more YTHDFs than animals, but it is unknown whether these many YTHDF proteins carry out fundamentally different or roughly the same molecular functions, as only a small fraction of them have been studied thus far. This work addresses the origin and reasons behind YTHDF expansion during land plant evolution and reveals that most YTHDFs in flowering plants have the same molecular functions that facilitate rapid division of differentiating stem cells. Remarkably, this molecular activity is present in the most basal lineage of land plants and functions similarly across 450 million years of land plant evolution. We also identified a few plant YTHDF proteins with divergent molecular function despite their ability to bind to m^6^A. Our work provides a firm basis for further advances on understanding molecular properties and biological contexts underlying YTHDF diversification.
