## Supplemental Datasets for "Insights into the conservation and diversification of the molecular functions of YTHDF proteins": S9 Dataset.xlsx

### Sheet: S9 Dataset
S9 Dataset	Raw data and calculations supporting qPCR data in Fig 3H
Well	Well Position	Sample Name	Target Name	CT	Mean
1	A1	WT	Actin	19.3245	19.387
25	B1	WT	Actin	19.3714
49	C1	WT	Actin	19.614
97	E1	WT	Actin	19.238
16	A16	WT	exon 2-3	25.3075	24.9533
40	B16	WT	exon 2-3	25.005
64	C16	WT	exon 2-3	24.2747
88	D16	WT	exon 2-3	25.2261
19	A19	WT	exon 4-5	21.9466	22.3629
43	B19	WT	exon 4-5	22.7769
67	C19	WT	exon 4-5	21.6544
91	D19	WT	exon 4-5	23.0738
13	A13	WT	Exon 5-6	21.6347	21.5251
37	B13	WT	Exon 5-6	21.2906
61	C13	WT	Exon 5-6	21.7709
85	D13	WT	Exon 5-6	21.4044
121	F1	ect1-1	Actin	18.1956	17.8719
145	G1	ect1-1	Actin	18.0982
193	I1	ect1-1	Actin	17.2653
217	J1	ect1-1	Actin	17.9285
136	F16	ect1-1	exon 2-3	32.6554	31.2625
160	G16	ect1-1	exon 2-3	31.3122
184	H16	ect1-1	exon 2-3	31.3275
208	I16	ect1-1	exon 2-3	29.7549
139	F19	ect1-1	exon 4-5	23.2606	23.2027
163	G19	ect1-1	exon 4-5	23.6378
187	H19	ect1-1	exon 4-5	22.9231
235	J19	ect1-1	exon 4-5	22.9895
157	G13	ect1-1	Exon 5-6	22.1939	22.0198
181	H13	ect1-1	Exon 5-6	22.2322
205	I13	ect1-1	Exon 5-6	22.1144
229	J13	ect1-1	Exon 5-6	21.5388
26	B2	ect1-2	Actin	17.9808	18.0059
50	C2	ect1-2	Actin	18.2278
74	D2	ect1-2	Actin	17.8321
98	E2	ect1-2	Actin	17.9829
41	B17	ect1-2	exon 2-3	26.6728	26.7694
65	C17	ect1-2	exon 2-3	26.6899
89	D17	ect1-2	exon 2-3	26.7496
113	E17	ect1-2	exon 2-3	26.9654
20	A20	ect1-2	exon 4-5	29.188	29.082
44	B20	ect1-2	exon 4-5	29.0206
92	D20	ect1-2	exon 4-5	28.4156
116	E20	ect1-2	exon 4-5	29.7036
14	A14	ect1-2	Exon 5-6	22.992	23.2499
38	B14	ect1-2	Exon 5-6	22.7437
86	D14	ect1-2	Exon 5-6	23.8202
110	E14	ect1-2	Exon 5-6	23.4438
122	F2	ect1-3	Actin	19.4435	19.3187
146	G2	ect1-3	Actin	19.1615
194	I2	ect1-3	Actin	19.1907
218	J2	ect1-3	Actin	19.4789
137	F17	ect1-3	exon 2-3	26.8712	26.954
161	G17	ect1-3	exon 2-3	27.2673
185	H17	ect1-3	exon 2-3	26.1182
233	J17	ect1-3	exon 2-3	27.5594
140	F20	ect1-3	exon 4-5	24.7626	24.8353
188	H20	ect1-3	exon 4-5	24.6516
212	I20	ect1-3	exon 4-5	24.8833
236	J20	ect1-3	exon 4-5	25.0436
134	F14	ect1-3	Exon 5-6	28.7047	29.0239
182	H14	ect1-3	Exon 5-6	28.9978
206	I14	ect1-3	Exon 5-6	28.9509
230	J14	ect1-3	Exon 5-6	29.4422

### Sheet: Data analysis
	ACTIN	mean	SD		ECT1 exon 2-3 (#89)	mean	SD	∆CT	Mean ∆CT	∆∆CT (to ACT)	2^∆∆CT (to ACT) (indiv.)	2^∆∆CT (to ACT) (averages)	T-test p-value (to Col-0 WT)
Col-0	19.325	19.387	0.161069		25.308	24.9535	0.470085	5.983		0.4165	1	1
Col-0	19.371				25.005			5.634		0.0675
Col-0	19.614				24.275			4.661		-0.9055
Col-0	19.238				25.226			5.988	5.5665	0.4215
ect1-1	18.196	17.872	0.419424		32.655	31.2622	1.18578	14.459		8.8925	0.00441384	0.00441384	2.20366e-05
ect1-1	18.098				31.312			13.214		7.6475
ect1-1	17.265				31.327			14.062		8.4955
ect1-1	17.929				29.755			11.826	13.3902	6.2595
ect1-2	17.981	18.006	0.164026		26.673	26.7695	0.134453	8.692		3.1255	0.109045	0.109045	7.50172e-05
ect1-2	18.228				26.69			8.462		2.8955
ect1-2	17.832				26.75			8.918		3.3515
ect1-2	17.983				26.965			8.982	8.7635	3.4155
ect1-3	19.444	19.319	0.165588		26.871	26.9537	0.624441	7.427		1.8605	0.238449	0.238449	0.00271445
ect1-3	19.162				27.267			8.105		2.5385
ect1-3	19.191				26.118			6.927		1.3605
ect1-3	19.479				27.559			8.08	7.63475	2.5135
					ECT1 exon 4-5 (#139)	mean	SD	∆CT	Mean ∆CT	∆∆CT (to ACT)	2^∆∆CT (to ACT)	2^∆∆CT (to ACT)	p-value (to Col-0 WT)
Col-0					21.947	22.363	0.671479	2.622		-0.354	1	1
Col-0					22.777			3.406		0.43
Col-0					21.654			2.04		-0.936
Col-0					23.074			3.836	2.976	0.86
ect1-1					23.261	23.2028	0.324954	5.065		2.089	0.195501	0.195501	0.00155239
ect1-1					23.638			5.54		2.564
ect1-1					22.923			5.658		2.682
ect1-1					22.989			5.06	5.33075	2.084
ect1-2					29.188	29.0823	0.530847	11.207		8.231	0.00364403	0.00364403	2.52765e-06
ect1-2					29.021			10.793		7.817
ect1-2					28.416			10.584		7.608
ect1-2					29.704			11.721	11.0762	8.745
ect1-3					24.763	24.8355	0.167985	5.319		2.343	0.171883	0.171883	0.000794534
ect1-3					24.652			5.49		2.514
ect1-3					24.883			5.692		2.716
ect1-3					25.044			5.565	5.5165	2.589
					ECT1 exon5-6 (#50)	mean	SD	∆CT	Mean ∆CT	∆∆CT (to ACT)	2^∆∆CT (to ACT)	2^∆∆CT (to ACT)	p-value (to Col-0 WT)
Col-0					21.635	21.5252	0.217572	2.31		0.17175	1	1
Col-0					21.291			1.92		-0.21825
Col-0					21.771			2.157		0.01875
Col-0					21.404			2.166	2.13825	0.02775
ect1-1					22.194	22.0198	0.324251	3.998		1.85975	0.248359	0.248359	0.000309773
ect1-1					22.232			4.134		1.99575
ect1-1					22.114			4.849		2.71075
ect1-1					21.539			3.61	4.14775	1.47175
ect1-2					22.992	23.25	0.47789	5.011		2.87275	0.116165	0.116165	7.42618e-05
ect1-2					22.744			4.516		2.37775
ect1-2					23.82			5.988		3.84975
ect1-2					23.444			5.461	5.244	3.32275
ect1-3					28.705	29.024	0.30686	9.261		7.12275	0.0052745	0.0052745	9.80232e-09
ect1-3					28.998			9.836		7.69775
ect1-3					28.951			9.76		7.62175
ect1-3					29.442			9.963	9.705	7.82475

### Sheet: Summary
ECT1 exon 2-3 (#89)	2^∆∆CT (to ACT)	SD	T-test p-value (to Col-0 WT)	Signif.
Col-0 WT	1	0.344435
ect1-1	0.00441384	0.00384808	2.20366e-05	***
ect1-2	0.109045	0.0160307	7.50172e-05	***
ect1-3	0.238449	0.106775	0.00271445	*
ECT1 exon 4-5 (#139)	2^∆∆CT (to ACT)	SD	T-test p-value (to Col-0 WT)
Col-0 WT	1	0.478637
ect1-1	0.195501	0.0718991	0.00155239	*
ect1-2	0.00364403	0.00140339	2.52765e-06	****
ect1-3	0.171883	0.0281026	0.000794534	**
ECT1 exon5-6 (#50)	2^∆∆CT (to ACT)	SD	T-test p-value (to Col-0 WT)
Col-0 WT	1	0.187638
ect1-1	0.248359	0.0912645	0.000309773	**
ect1-2	0.116165	0.040683	7.42618e-05	***
ect1-3	0.0052745	0.0012748	9.80232e-09	****
