## Supplemental Tables for "Insights into the conservation and diversification of the molecular functions of YTHDF proteins": S1 Table .xlsx

### Sheet: Bueno
S1 Table. Isoforms contained in cYTHDF constructs, and templates used for PCR
Isoforms
Constructs	YTHDF Isoform
US7Yp:mCherry-OCSter	None
US7Yp:cECT1-mCherry-OCSter	AT3G03950.2
US7Yp:cECT2-mCherry-OSCter	AT3G13460.1
US7Yp:cECT3-mCherry-OSCter	AT5G61020.2
US7Yp:cECT4-mCherry-OSCter	AT1G55500.1
US7Yp:cECT5-mCherry-OSCter	AT3G13060.2
US7Yp:cECT6-mCherry-OSCter	AT3G17330.3
US7Yp:cECT7-mCherry-OSCter	AT1G48110.2
US7Yp:cECT8-mCherry-OSCter	AT1G79270.1
US7Yp:cECT9-mCherry-OSCter	AT1G27960.1
US7Yp:cECT10-mCherry-OSCter	AT5G58190.1
US7Yp:cECT11-mCherry-OSCter	AT1G09810.1
US7Yp:Hs_cYTHDF2-mCherry-OSCter	NM_001172828.2
US7Yp:Mpo_cDFEL-mCherry-OSCter	Mp1g00140.1 / Mp1g00140.2 (they differ in the Transcription Start Site)
US7Yp:Mpo_cDFES-mCherry-OSCter	Mp1g00140.3. First described in this work. Nucleotides 274-300 of the CDS o the long Mp1g00140.1/.2 isoforms (https://marchantia.info/MpTak_v6.1/Mp1g00140/) are spliced out, resulting on loss of amino acids 92-100 (VAGFEGPVT).
US7Yp:cECT1IDR - cECT2YTH-mCherry-OCSter	cECT1IDR (AT3G03950.2) / cECT2YTH (AT3G13460.1)
US7Yp:cECT2IDR - cECT1YTH-mCherry-OCSter	cECT2IDR (AT3G13460.1) / cECT1YTH (AT3G03950.2)
US7Yp:cECT9IDR - cECT2YTH-mCherry-OCSter	cECT9IDR (AT1G27960.1) / cECT2YTH (AT3G13460.1)
US7Yp:cECT2IDR - cECT9YTH-mCherry-OCSter	cECT2IDR (AT3G13460.1) / cECT9YTH (AT1G27960.1)
US7Yp:cECT11IDR - cECT2YTH-mCherry-OCSter	cECT11IDR (AT1G09810.1) / cECT2YTH (AT3G13460.1)
US7Yp:cECT2IDR - cECT11YTH-mCherry-OCSter	cECT2IDR (AT3G13460.1) / cECT11YTH (AT1G09810.1)
US7Yp:cECT1IDR - cECT2YTH-mCherry-OCSter	cECT8IDR (AT1G79270.1) / cECT2YTH (AT3G13460.1)
Template for each fragment
Fragment	Template
US7Yp	pGGA012 from Lamppoulos et al. (2013)
mCherry	ECT2p:gECT2-mCherry-ECT2ter, from Arribas-Hernández et al. (2018)
OCSter	pGGZ001 from Lamppoulos et al. (2013)
cECT1	U14103 in pUNI51
cECT2	U15252 in pDEST/SD-DTOPO
cECT3	U18572 in pUNI51
cECT4	U13339 in pUNI51
cECT5	cDNA from Arabidopsis thaliana inflorescences
cECT6	U83782 in pUNI51
cECT7	cDNA from Arabidopsis thaliana inflorescences
cECT8	U09096 in pUNI51
cECT9	S80137 in pUNI51
cECT10	U21334 in pUNI51
cECT11	cDNA from Arabidopsis thaliana inflorescences
Hs_cYTHDF2	cDNA from Homo sapiens HepG2 cells
Mpo_cDFEL	cDNA from Marchantia polymorpha (dissected gemma cups and apical notches)
Mpo_cDFES	cDNA from Marchantia polymorpha (dissected gemma cups and apical notches)
cECT1IDR	US7Yp:cECT1-mCherry-OCSter
cECT2IDR	US7Yp:cECT2-mCherry-OSCter
cECT9IDR	US7Yp:cECT9-mCherry-OSCter
cECT11IDR	US7Yp:cECT11-mCherry-OSCter
cECT8IDR	US7Yp:cECT8-mCherry-OSCter
cECT1YTH	US7Yp:cECT1-mCherry-OCSter
cECT2YTH	US7Yp:cECT2-mCherry-OSCter
cECT9YTH	US7Yp:cECT9-mCherry-OSCter
cECT11YTH	US7Yp:cECT11-mCherry-OSCter
