## Supplemental Tables for "Insights into the conservation and diversification of the molecular functions of YTHDF proteins": S2 Table.xlsx

### Sheet: Bueno
S2 Table - Constructs and DNA Oligonucleotides (all sequences are 5' to 3')
CLONING
USER cloning
Constructs	Primer pairs (fragments)
US7Yp:mCherry-OCSter (in pCAMBIA3300-U)	DF13-14 (US7Yp), DF41-18 (mCherry), DF19-20 (OCSter)
US7Yp:cECT1-mCherry-OCSter (in pCAMBIA3300-U)	DF13-14 (US7Yp), DF15-16 (cECT1), DF17-18 (mCherry), DF19-20 (OCSter)
US7Yp:cECT2-mCherry-OSCter (in pCAMBIA3300-U)	DF13-14 (US7Yp), DF21-22 (cECT2), DF17-18 (mCherry), DF19-20 (OCSter)
US7Yp:cECT3-mCherry-OSCter (in pCAMBIA3300-U)	DF13-14 (US7Yp), DF23-24 (cECT3), DF17-18 (mCherry), DF19-20 (OCSter)
US7Yp:cECT4-mCherry-OSCter (in pCAMBIA3300-U)	DF13-14 (US7Yp), DF74-75 (cECT4), DF17-18 (mCherry), DF19-20 (OCSter)
US7Yp:cECT5-mCherry-OSCter (in pCAMBIA3300-U)	DF13-14 (US7Yp), DF27-28 (cECT5), DF17-18 (mCherry), DF19-20 (OCSter)
US7Yp:cECT6-mCherry-OSCter (in pCAMBIA3300-U)	DF13-14 (US7Yp), DF29-30 (cECT6), DF17-18 (mCherry), DF19-20 (OCSter)
US7Yp:cECT7-mCherry-OSCter (in pCAMBIA3300-U)	DF13-14 (US7Yp), DF31-32 (cECT7), DF17-18 (mCherry), DF19-20 (OCSter)
US7Yp:cECT8-mCherry-OSCter (in pCAMBIA3300-U)	DF13-14 (US7Yp), DF33-34 (cECT8), DF17-18 (mCherry), DF19-20 (OCSter)
US7Yp:cECT9-mCherry-OSCter (in pCAMBIA3300-U)	DF13-14 (US7Yp), DF35-36 (cECT9), DF17-18 (mCherry), DF19-20 (OCSter)
US7Yp:cECT10-mCherry-OSCter (in pCAMBIA3300-U)	DF13-14 (US7Yp), DF37-38 (cECT10), DF17-18 (mCherry), DF19-20 (OCSter)
US7Yp:cECT11-mCherry-OSCter (in pCAMBIA3300-U)	DF13-14 (US7Yp), DF39-40 (cECT11), DF17-18 (mCherry), DF19-20 (OCSter)
US7Yp:Hs_cYTHDF2-mCherry-OSCter (in pCAMBIA3300-U)	DF13-14 (US7Yp), DF62-63 (Hs_cYTHDF2), DF17-18 (mCherry), DF19-20 (OCSter)
US7Yp:Mpo_cDFE-mCherry-OSCter (in pCAMBIA3300-U)	DF13-14 (US7Yp), LA1020-1021 (Mpo_cDFE), DF17-18 (mCherry), DF19-20 (OCSter)
US7Yp:cECT1IDR-cECT2YTH-mCherry-OCSter (in pCAMBIA3300-U)	DF13-LA1050 (US7Yp:cECT1IDR), LA1051-DF20 (cECT2YTH-mCherry-OCSter)
US7Yp:cECT2IDR-cECT1YTH-mCherry-OCSter (in pCAMBIA3300-U)	DF13-LA1055 (US7Yp:cECT2IDR), LA1056-DF20 (cECT1YTH-mCherry-OCSter)
US7Yp:cECT9IDR-cECT2YTH-mCherry-OCSter (in pCAMBIA3300-U)	DF13-LA1052 (US7Yp:cECT9IDR), LA1051-DF20 (cECT2YTH-mCherry-OCSter)
US7Yp:cECT2IDR-cECT9YTH-mCherry-OCSter (in pCAMBIA3300-U)	DF13-LA1055 (US7Yp:cECT2IDR), LA1057-DF20 (cECT9YTH-mCherry-OCSter)
US7Yp:cECT11IDR-cECT2YTH-mCherry-OCSter (in pCAMBIA3300-U)	DF13-LA1053 (US7Yp:cECT11IDR), LA1051-DF20 (cECT2YTH-mCherry-OCSter)
US7Yp:cECT2IDR-cECT11YTH-mCherry-OCSter (in pCAMBIA3300-U)	DF13-LA1055 (US7Yp:cECT2IDR), LA1058-DF20 (cECT11YTH-mCherry-OCSter)
US7Yp:cECT8IDR-cECT2YTH-mCherry-OCSter (in pCAMBIA3300-U)	DF13-LA1054 (US7Yp:cECT8IDR), LA1051-DF20 (cECT2YTH-mCherry-OCSter)
ECT1p:gECT1-TFP-ECT1ter (in pCAMBIA3300-U)	LA662-671 (ECT1p:gECT1), LA672-673 (TFP), LA674-667 (ECT1ter)
Primers for USER cloning	Sequence (5'-to-3')
DF13.U-US7Yp.F	GGCTTAAUGTGAGTTAGCTCACTCATTAGG
DF14.US7Yp.R	ATGGCUGTGGTGAGAGAAACAG
DF15.US7Yp/ECT1.F	AGCCAUGGCTGGAGCCGCTTC
DF16.ECT1/mCherry.R	ATGGTGAUGACTCAAGTTAATTGTTTCCCCCGAAG
DF17.mCherry.F	ATCACCAUCACCATCACCCTATGAG
DF18.mCherry/OCSter.R	ACTCTAGATUACTTGTACAGCTCGTCCATGC
DF19.mCherry/OCSter.F	AATCTAGAGUCCTGCTTTAATGAGATATGC
DF20.OCSter-U.R	GGTTTAAUGTTGTCGCAAAATTCGCCCTG
DF21.US7Yp/ECT2.F	AGCCAUGGCTACCGTTGCTCCTC
DF22.ECT2/mCherry.R	ATGGTGAUGGCAACCATTTGCCACCACATC
DF23.US7Yp/ECT3.F	AGCCAUGGCAAATCCTGACCATGTTTCAG
DF24.ECT3/mCherry.R	ATGGTGAUGGCAGGCAGTAGCAACAGCATTTTTC
DF27.US7Yp/ECT5.F	AGCCAUGGCAACGACTCAATCACACAC
DF28.ECT5/mCherry.R	ATGGTGAUGGTTGGATTGACCAGAAGAGACTG
DF29.US7Yp/ECT6.F	AGCCAUGTATACCGAGGGAGCCTCTG
DF30.ECT6/mCherry.R	ATGGTGAUGAAACCCTGGTTTACTTCTGAACTGATC
DF31.US7Yp/ECT7.F	AGCCAUGTATACCTCCGAGGCAGC
DF32.ECT7/mCherry.R	ATGGTGAUGCTTCTGAAGTGACTTGGGGTC
DF33.US7Yp/ECT8.F	AGCCAUGACTTCTCATGTTCCAAAACATCCTC
DF34.ECT8/mCherry.R	ATGGTGAUGGCTCACTGTCCCGGTTAACTC
DF35.US7Yp/ECT9.F	AGCCAUGGCCGCTTCTTACCGAAG
DF36.ECT9/mCherry.R	ATGGTGAUGTTTGGGTCTGTGTTGCAAGG
DF37.US7Yp/ECT10.F	AGCCAUGGATCCCGCTTCTTCTTCTTC
DF38.ECT10/mCherry.R	ATGGTGAUGATCAGCTATTAACTCTTTTTTTTCCTCCTC
DF39.US7Yp/ECT11.F	AGCCAUGGCCACTGAAAAGAATACTCTG
DF40.ECT11/mCherry.R	ATGGTGAUGTGTTGAATTGCCAGTGTTCTTCTTG
DF41.US7Yp/mCherry.F	AGCCAUGCATCACCATCACCATCAC
DF62.US7Yp/HsYTHDF2-A.F	AGCCAUGTCGGCCAGCAGCCTCTTG
DF63.HsYTHDF2/mCherry.R	ATGGTGAUGTTTCCCACGACCTTGACGTTC
DF74.US7Yp/ECT4.F	AGCCAUGGATTCGAATGGTCAAGTTCC
DF75.ECT4/mCherry.R	ATGGTGAUGCATGGTAGAATCAACAGTTCCTG
LA1020.US7Yp/Mpo_DFE.F	AGCCAUGGCGGCAGTCGCTCAACCTGCTGATC
LA1021.Mpo_DFE/mCherry.R	ATGGTGAUGTCACTCCAAGGTGGATGGTTTC
LA1050.PEQ-1/2.R	ATGGCATUCACAAATGATTCAGGGAAATTCTC
LA1051.PEQ-X/2.F	AATGCCAUGTTCTTTATCATCAAGTC
LA1052.PEQ-9/2.R	ATGGCATUCCTGAATTGGGAGAGCAATTCTTGC
LA1053.PEQ-11/2.R	ATGGCATUTTCATAGTCAGTCTGAAAGTCAGG
LA1054.PEQ-8/2.R	ATGGCATUCTCGTATTTGGTCTGAAAGCTAGG
LA1055.PEQ-2/X.R	AGCATAAUCCACTGGGAAATCTTC
LA1056.PEQ-2/1.F	ATTATGCUAAAGCAAAATTCTTTGTGATCAAGTC
LA1057.PEQ-2/9.F	ATTATGCUGACGCAAAGTTCTTCGTTATTAAGTC
LA1058.PEQ-2/11.F	ATTATGCUGATGCCAAGTTTTTCGTAATCAAGTC
LA662.U-ECT1p.F	GGCTTAAUTCATGGAGATCGGTGAAGC
LA667.ECT1ter-U.R	GGTTTAAUACCCACCATTTTCTAAGG
LA671.ECT1/FLAG.R	AATCACUCAAGTTAATTGTTTCCCCCGAAG
LA672.ECT1/FLAG.F	AGTGATUACAAGGATGACGATGACAAG
LA673.TFP/ECT1T.R	ATCTTTCACUTGTACAGCTCGTCCATGC
LA674.TFP/ECT1T.F	AGTGAAAGAUGGAATCAATGCAAGG
Greengate cloning
Constructs	Primer pairs (fragments)
ECT2p:gECT1-mCherry-ECT2ter (in pGGZ001)	JC 105-106 (ECT2p), JC111-112 (gECT1), JC107-108 (mCherry), JC109-110 (ECT2ter)
ECT2p:gECT4-mCherry-ECT2ter (in pGGZ001)	JC 105-106 (ECT2p), JC117-118 (gECT4), JC107-108 (mCherry), JC109-110 (ECT2ter)
Primers for Greengate cloning	Sequence (5'-to-3')
JC105.gg.ECT2p.F	AACAGGTCTCAACCTAAGCAACGAACCAAGGGA
JC106.gg.ECT2p.R	AACAGGTCTCATGTTGAGAGGAGATTCGACAAACAAAG
JC107.gg.HismC.F	AACAGGTCTCATCAGCACATCACCATCACCATCAC
JC108.gg.HismC.R	AACAGGTCTCAGCAGTTACTTGTACAGCTCGTCC
JC109.gg.ECT2ter.F	AACAGGTCTCACTGCCTAAGAGGATGGTGTCGCTC
JC110.gg.ECT2ter.R	AACAGGTCTCATAGTAGGTTCTCTCGGCTTCTTTG
JC111.gg.ECT1CDS.F	AACAGGTCTCAGGCTCAATGGCTGGAGCCGCTTC
JC112.gg.ECT1CDS.R	AACAGGTCTCACTGAACTCAAGTTAATTGTTTCCCCCG
JC117.gg.ECT4CDS.F	AACAGGTCTCAGGCTCAATGTCTACTGTTGCTCCTCCTG
JC118.gg.ECT4CDS.R	AACAGGTCTCACTGATTGGTTTTTCCTTCCCAGACC
Primers for genotyping T-DNA insertions in ECT1
Left Border (T-DNA) primers	Sequence (5'-to-3')
LBb1.3.SALK	ATTTTGCCGATTTCGGAAC
LA268.SAIL.LB1	GCCTTTTCAGAAATGGATAAATAGCCTTGCTTCC
LA329.GABI8474.LB	ATAATAACGCTGCGGACATCTACATTTT
Primers for ECT1 genotyping
ect1-1 (SAIL_319_A08)	WT band: LA703-LA704, T-DNA band: LA268-LA704
LA703.ect1-1.LP	GCAGATTTGTTTCAGGACTTGTCT
LA704.ect1-1.RP	CATACAATCCATGGTTGGAATACA
ect1-2 (GK-547H06)	WT band: LA705-LA706, T-DNA band: LA329-LA705
LA705.ect1-2.RP	CGTTGATGGTTATAGAAAGACCAG
LA706.ect1-2.LP	GATGATCTTCTGCCTTGTCTCATA
ect1-3 (SALK_059722)	WT band: LA707-LA708, T-DNA band: LBb1.3-LA708
LA707.ect1-3.LP	TGTATTAAGTATGGTGCATGGTCG
LA708.ect1-3.RP	CTGTATCAAGAGGGGTGGTTAATG
dCAPS primers for genotyping rdr6-12 (Peragine et al., 2004)
LA281.rdr6-12.F	TGCAAGAGGAACGTGTGAGGTG
LA282.rdr6-12.R	GCTTCAACCTCTTGTACGCATC
BfaI cuts the band from the WT (123+172 bp), but not the rdr6-12 allele (278 bp)
qPCR and Northern blot probe (ECT1)
Primers for qPCR	Sequence (5'-to-3')
LA757.ECT1-qPCR#89(E2-3).F	GTTCAGATGCAAATGAAGTTCCTA
LA758.ECT1-qPCR#89(E2-3).R	CCATGAGAAGATGCACCATAAG
LA759.ECT1-qPCR#139(E4-5).F	CACACCAACTGGCAACAAGA
LA760.ECT1-qPCR#139(E4-5).R	ACAAATTGCCCACTTGCATT
LA761.ECT1-qPCR#50(E5-6).F	ACAAGCCTGTCACTAATAGCAGAG
LA762.ECT1-qPCR#50(E5-6).R	TGTCTTGCTCATATACTCCTTGAAGAT
ACT2_qPCR.F	CTTGCACCAAGCAGCATGAA
ACT2_qPCR.R	GAACCACCGATCCAGACACT
Primers for ECT1 probe (P, 689 nt)	Sequence (5'-to-3')
LA707.ECT1P.F	TGTATTAAGTATGGTGCATGGTCG
LA706.ECT1P.R	GATGATCTTCTGCCTTGTCTCATA
